# A High-Confidence Atlas of Protein Methylation Enables AI-Driven Detection of Methylated Peptides

**DOI:** 10.64898/2026.07.01.733993

**Authors:** Shengbo Wang, Yannick Hartmaring, Christoph N Schlaffner, Emily H. Bowler-Barnett, Maria Martin, Jun Fan, Zhi Sun, Zhi Sun, Bernhard Y Renard, Eric W. Deutsch, Andrew R. Jones, Juan Antonio Vizcaíno

## Abstract

Lysine and arginine methylation regulate chromatin dynamics, transcription, and cellular signaling, however confident mass spectrometry (MS)-based detection and localization of this modification remain challenging. We reanalyzed eight public human methylation-enriched datasets using an open and standardized workflow that integrates database searching via the Trans-Proteomic Pipeline with a decoy-based statistical method for the independent estimation of false localization rates (FLR). This yielded a high-confidence Human Methylation Atlas of 1,828 sites (57 methyl-lysine, 1,771 methyl-arginine) across 1,021 proteins, classified into Gold, Silver, and Bronze confidence tiers. This is far fewer sites than reported in previous studies, reflecting the application of stringent FLR control, and what we hypothesise is potential high-false discovery in previous analyses.

We then leveraged this resource to adapt a deep learning-based methodology for the improved detection of methylated peptides. Three mouse methylation-enriched datasets were reanalysed to augment training, and the phosphoproteomics-trained AHLF (*ad hoc* learning of peptide fragmentation) model was fine-tuned by transfer learning to create AHLF-Methylation. The model achieved mean ROC-AUC values of 0.824 on human spectra, and 0.829 on combined human-mouse spectra. The atlas is available through PTMeXchange and PRIDE, with curated site evidence integrated into UniProt and PeptideAtlas.
