## Supplementary File 1 reports the hyperparameter-screening results used for AHLF-Methylation fine-tuning. for "A High-Confidence Atlas of Protein Methylation Enables AI-Driven Detection of Methylated Peptides"

seed	learning_rate	learning_rate_label	trainable_dense_layers	auc	accuracy	f1	precision	recall	bacc
1	1.00E-05	1.00E-05	3	0.641145544	0.591561939	0.495005549	0.648255814	0.400359066	0.591561939
42	1.00E-05	1.00E-05	3	0.642807113	0.593806104	0.502291476	0.64836725	0.409934171	0.593806104
123	1.00E-05	1.00E-05	3	0.641708712	0.587522442	0.484190833	0.646030954	0.387193297	0.587522442
1	5.00E-05	5.00E-05	3	0.743817511	0.639287852	0.551107801	0.729423361	0.442848594	0.639287852
42	5.00E-05	5.00E-05	3	0.758395631	0.65529623	0.596638655	0.718987342	0.509874327	0.65529623
123	5.00E-05	5.00E-05	3	0.749888844	0.640335129	0.558575101	0.722908745	0.455116697	0.640335129
1	0.0001	1.00E-04	3	0.773775527	0.687163375	0.667408939	0.712393888	0.627767804	0.687163375
42	0.0001	1.00E-04	3	0.780335311	0.702274087	0.70093177	0.70410628	0.697785757	0.702274087
123	0.0001	1.00E-04	3	0.767885499	0.682525434	0.659717768	0.710780926	0.615499701	0.682525434
1	1.00E-05	1.00E-05	4	0.776125118	0.68192699	0.645075125	0.729607251	0.578096948	0.68192699
42	1.00E-05	1.00E-05	4	0.769902607	0.670406942	0.629311795	0.718954248	0.559545183	0.670406942
123	1.00E-05	1.00E-05	4	0.764696708	0.643925793	0.564899452	0.726033835	0.462298025	0.643925793
1	5.00E-05	5.00E-05	4	0.817116117	0.704219031	0.661993503	0.772237734	0.579293836	0.704219031
42	5.00E-05	5.00E-05	4	0.833560615	0.731747457	0.705534571	0.781943939	0.642728905	0.731747457
123	5.00E-05	5.00E-05	4	0.818642132	0.721274686	0.697908221	0.761769912	0.643925793	0.721274686
1	0.0001	1.00E-04	4	0.834214445	0.753740275	0.745909231	0.770408163	0.722920407	0.753740275
42	0.0001	1.00E-04	4	0.829119558	0.732046679	0.704990941	0.784170026	0.640335129	0.732046679
123	0.0001	1.00E-04	4	0.835173074	0.751346499	0.752531269	0.748962656	0.756134051	0.751346499
