## Supplementary File 2 reports the per-model results of the training-data reduction experiment. for "A High-Confidence Atlas of Protein Methylation Enables AI-Driven Detection of Methylated Peptides"

model	train_percent	training_dir	validation_dir	seed	learning_rate	trainable_dense_layers	weights_path	log_path	status	accuracy	f1	precision	recall	bacc	auc
alpha	100	training	validation	42	0.0001	4	trained_models/finetuned_alpha_model_weights_6human_100pct_seed42.hdf5	Results/finetuning_grid/alpha_100pct_seed42.log	ok	0.731747457	0.705534571	0.781943939	0.642728905	0.731747457	0.833560615
alpha	90	training/90pct	validation	42	0.0001	4	trained_models/finetuned_alpha_model_weights_6human_90pct_seed42.hdf5	Results/finetuning_grid/alpha_90pct_seed42.log	ok	0.713943746	0.667478261	0.79692691	0.574207062	0.713943746	0.831818063
alpha	80	training/80pct	validation	42	0.0001	4	trained_models/finetuned_alpha_model_weights_6human_80pct_seed42.hdf5	Results/finetuning_grid/alpha_80pct_seed42.log	ok	0.712896469	0.663510433	0.801355358	0.566128067	0.712896469	0.837113541
alpha	70	training/70pct	validation	42	0.0001	4	trained_models/finetuned_alpha_model_weights_6human_70pct_seed42.hdf5	Results/finetuning_grid/alpha_70pct_seed42.log	ok	0.756732496	0.756221889	0.7578125	0.754637941	0.756732496	0.823051359
alpha	60	training/60pct	validation	42	0.0001	4	trained_models/finetuned_alpha_model_weights_6human_60pct_seed42.hdf5	Results/finetuning_grid/alpha_60pct_seed42.log	ok	0.711400359	0.696650417	0.73417302	0.66277678	0.711400359	0.787199422
alpha	50	training/50pct	validation	42	0.0001	4	trained_models/finetuned_alpha_model_weights_6human_50pct_seed42.hdf5	Results/finetuning_grid/alpha_50pct_seed42.log	ok	0.626870138	0.488305293	0.776762402	0.356074207	0.626870138	0.78662739
alpha	40	training/40pct	validation	42	0.0001	4	trained_models/finetuned_alpha_model_weights_6human_40pct_seed42.hdf5	Results/finetuning_grid/alpha_40pct_seed42.log	ok	0.73070018	0.746478873	0.70516232	0.79293836	0.73070018	0.787573718
alpha	30	training/30pct	validation	42	0.0001	4	trained_models/finetuned_alpha_model_weights_6human_30pct_seed42.hdf5	Results/finetuning_grid/alpha_30pct_seed42.log	ok	0.660981448	0.5535855	0.810265283	0.420406942	0.660981448	0.815111545
alpha	20	training/20pct	validation	42	0.0001	4	trained_models/finetuned_alpha_model_weights_6human_20pct_seed42.hdf5	Results/finetuning_grid/alpha_20pct_seed42.log	ok	0.612507481	0.492554859	0.713393871	0.376122083	0.612507481	0.747110565
alpha	10	training/10pct	validation	42	0.0001	4	trained_models/finetuned_alpha_model_weights_6human_10pct_seed42.hdf5	Results/finetuning_grid/alpha_10pct_seed42.log	ok	0.690454817	0.634645947	0.774235243	0.537701975	0.690454817	0.812590496
beta	100	training	validation	42	0.0001	4	trained_models/finetuned_beta_model_weights_6human_100pct_seed42.hdf5	Results/finetuning_grid/beta_100pct_seed42.log	ok	0.744614004	0.721851067	0.792486583	0.66277678	0.744614004	0.851630912
beta	90	training/90pct	validation	42	0.0001	4	trained_models/finetuned_beta_model_weights_6human_90pct_seed42.hdf5	Results/finetuning_grid/beta_90pct_seed42.log	ok	0.728007181	0.688911704	0.804556355	0.602333932	0.728007181	0.842160831
beta	80	training/80pct	validation	42	0.0001	4	trained_models/finetuned_beta_model_weights_6human_80pct_seed42.hdf5	Results/finetuning_grid/beta_80pct_seed42.log	ok	0.707660084	0.645886191	0.818933824	0.533213645	0.707660084	0.835512766
beta	70	training/70pct	validation	42	0.0001	4	trained_models/finetuned_beta_model_weights_6human_70pct_seed42.hdf5	Results/finetuning_grid/beta_70pct_seed42.log	ok	0.744165171	0.733976353	0.764419961	0.705864752	0.744165171	0.82811387
beta	60	training/60pct	validation	42	0.0001	4	trained_models/finetuned_beta_model_weights_6human_60pct_seed42.hdf5	Results/finetuning_grid/beta_60pct_seed42.log	ok	0.697187313	0.646894627	0.775732218	0.55475763	0.697187313	0.806746534
beta	50	training/50pct	validation	42	0.0001	4	trained_models/finetuned_beta_model_weights_6human_50pct_seed42.hdf5	Results/finetuning_grid/beta_50pct_seed42.log	ok	0.617743866	0.441774088	0.818623482	0.302513465	0.617743866	0.78766634
beta	40	training/40pct	validation	42	0.0001	4	trained_models/finetuned_beta_model_weights_6human_40pct_seed42.hdf5	Results/finetuning_grid/beta_40pct_seed42.log	ok	0.710801915	0.728396796	0.686622517	0.775583483	0.710801915	0.784980505
beta	30	training/30pct	validation	42	0.0001	4	trained_models/finetuned_beta_model_weights_6human_30pct_seed42.hdf5	Results/finetuning_grid/beta_30pct_seed42.log	ok	0.680580491	0.653690187	0.713779667	0.602932376	0.680580491	0.76718051
beta	20	training/20pct	validation	42	0.0001	4	trained_models/finetuned_beta_model_weights_6human_20pct_seed42.hdf5	Results/finetuning_grid/beta_20pct_seed42.log	ok	0.659036505	0.620229962	0.699887176	0.556852184	0.659036505	0.743241405
beta	10	training/10pct	validation	42	0.0001	4	trained_models/finetuned_beta_model_weights_6human_10pct_seed42.hdf5	Results/finetuning_grid/beta_10pct_seed42.log	ok	0.673399162	0.610387293	0.756302521	0.511669659	0.673399162	0.793788842
delta	100	training	validation	42	0.0001	4	trained_models/finetuned_delta_model_weights_6human_100pct_seed42.hdf5	Results/finetuning_grid/delta_100pct_seed42.log	ok	0.698084979	0.6722962	0.735085227	0.619389587	0.698084979	0.791226608
delta	90	training/90pct	validation	42	0.0001	4	trained_models/finetuned_delta_model_weights_6human_90pct_seed42.hdf5	Results/finetuning_grid/delta_90pct_seed42.log	ok	0.720676242	0.731328249	0.704463543	0.76032316	0.720676242	0.779135827
delta	80	training/80pct	validation	42	0.0001	4	trained_models/finetuned_delta_model_weights_6human_80pct_seed42.hdf5	Results/finetuning_grid/delta_80pct_seed42.log	ok	0.679383603	0.628015969	0.747829682	0.541292639	0.679383603	0.776671587
delta	70	training/70pct	validation	42	0.0001	4	trained_models/finetuned_delta_model_weights_6human_70pct_seed42.hdf5	Results/finetuning_grid/delta_70pct_seed42.log	ok	0.7173848	0.710053722	0.728963126	0.692100539	0.7173848	0.787230221
delta	60	training/60pct	validation	42	0.0001	4	trained_models/finetuned_delta_model_weights_6human_60pct_seed42.hdf5	Results/finetuning_grid/delta_60pct_seed42.log	ok	0.603231598	0.410404624	0.798442907	0.276181927	0.603231598	0.764109097
delta	50	training/50pct	validation	42	0.0001	4	trained_models/finetuned_delta_model_weights_6human_50pct_seed42.hdf5	Results/finetuning_grid/delta_50pct_seed42.log	ok	0.588569719	0.384512086	0.762877442	0.257031718	0.588569719	0.756759624
delta	40	training/40pct	validation	42	0.0001	4	trained_models/finetuned_delta_model_weights_6human_40pct_seed42.hdf5	Results/finetuning_grid/delta_40pct_seed42.log	ok	0.697785757	0.709268854	0.683305602	0.737283064	0.697785757	0.746587195
delta	30	training/30pct	validation	42	0.0001	4	trained_models/finetuned_delta_model_weights_6human_30pct_seed42.hdf5	Results/finetuning_grid/delta_30pct_seed42.log	ok	0.652004788	0.58714945	0.721640489	0.494913226	0.652004788	0.713986006
delta	20	training/20pct	validation	42	0.0001	4	trained_models/finetuned_delta_model_weights_6human_20pct_seed42.hdf5	Results/finetuning_grid/delta_20pct_seed42.log	ok	0.604278875	0.490071332	0.688888889	0.380311191	0.604278875	0.689997523
delta	10	training/10pct	validation	42	0.0001	4	trained_models/finetuned_delta_model_weights_6human_10pct_seed42.hdf5	Results/finetuning_grid/delta_10pct_seed42.log	ok	0.643776182	0.581620102	0.70455513	0.495212448	0.643776182	0.724893106
gamma	100	training	validation	42	0.0001	4	trained_models/finetuned_gamma_model_weights_6human_100pct_seed42.hdf5	Results/finetuning_grid/gamma_100pct_seed42.log	ok	0.685517654	0.625044595	0.77385159	0.524236984	0.685517654	0.815057601
gamma	90	training/90pct	validation	42	0.0001	4	trained_models/finetuned_gamma_model_weights_6human_90pct_seed42.hdf5	Results/finetuning_grid/gamma_90pct_seed42.log	ok	0.700478755	0.662394604	0.758887172	0.587672053	0.700478755	0.808271474
gamma	80	training/80pct	validation	42	0.0001	4	trained_models/finetuned_gamma_model_weights_6human_80pct_seed42.hdf5	Results/finetuning_grid/gamma_80pct_seed42.log	ok	0.669210054	0.599963814	0.758810069	0.496110114	0.669210054	0.795963439
gamma	70	training/70pct	validation	42	0.0001	4	trained_models/finetuned_gamma_model_weights_6human_70pct_seed42.hdf5	Results/finetuning_grid/gamma_70pct_seed42.log	ok	0.653949731	0.570792355	0.751343429	0.460203471	0.653949731	0.801650896
gamma	60	training/60pct	validation	42	0.0001	4	trained_models/finetuned_gamma_model_weights_6human_60pct_seed42.hdf5	Results/finetuning_grid/gamma_60pct_seed42.log	ok	0.639736685	0.530787217	0.760893855	0.407540395	0.639736685	0.793817314
gamma	50	training/50pct	validation	42	0.0001	4	trained_models/finetuned_gamma_model_weights_6human_50pct_seed42.hdf5	Results/finetuning_grid/gamma_50pct_seed42.log	ok	0.597546379	0.414963027	0.75955414	0.28545781	0.597546379	0.785794143
gamma	40	training/40pct	validation	42	0.0001	4	trained_models/finetuned_gamma_model_weights_6human_40pct_seed42.hdf5	Results/finetuning_grid/gamma_40pct_seed42.log	ok	0.679383603	0.645609393	0.721626617	0.584081388	0.679383603	0.772448635
gamma	30	training/30pct	validation	42	0.0001	4	trained_models/finetuned_gamma_model_weights_6human_30pct_seed42.hdf5	Results/finetuning_grid/gamma_30pct_seed42.log	ok	0.616696589	0.462667785	0.773492286	0.330041891	0.616696589	0.789020539
gamma	20	training/20pct	validation	42	0.0001	4	trained_models/finetuned_gamma_model_weights_6human_20pct_seed42.hdf5	Results/finetuning_grid/gamma_20pct_seed42.log	ok	0.593506882	0.435017675	0.713019768	0.312986236	0.593506882	0.75227868
gamma	10	training/10pct	validation	42	0.0001	4	trained_models/finetuned_gamma_model_weights_6human_10pct_seed42.hdf5	Results/finetuning_grid/gamma_10pct_seed42.log	ok	0.649611011	0.571219334	0.735849057	0.466786355	0.649611011	0.77611612
