## Supplementary File 3 summarizes the SHAP-based model interpretation analysis. for "A High-Confidence Atlas of Protein Methylation Enables AI-Driven Detection of Methylated Peptides"

model	dataset	spectra	intens_shap_value_ratio	intensity_ratio
alpha	other	3270	0.199507022	0.202999885
alpha	phos	3270	0.201932865	0.200065506
beta	other	3270	0.187768616	0.202999885
beta	phos	3270	0.187292179	0.200065506
gamma	other	3270	0.199995837	0.202999885
gamma	phos	3270	0.200263704	0.200065506
delta	other	3270	0.232000757	0.202999885
delta	phos	3270	0.225099295	0.200065506
overall	all	26160	0.204232534	0.201532696
